# Resolving somatic SVs via full-length sequence model-based local graph-genome optimization

**DOI:** 10.1101/2025.02.11.636543

**Authors:** Kailing Tu, Qilin Zhang, Yang Li, Yucong Li, Lanfang Yuan, Jing Wang, Jie Tang, Lin Xia, Wei Huang, Dan Xie

**Affiliations:** Laboratory of Omics Technology and Bioinformatics, Frontiers Science Center for Disease-related Molecular Network, State Key Laboratory of Biotherapy, West China Hospital, Sichuan University, Chengdu, Sichuan, 610041, China; School of Mathematics and Statistics, Key Laboratory for Applied Statistics of the Ministry of Education, Northeast Normal University, Changchun 130024, China

**Author notes:** Corresponding authors: Laboratory of Omics Technology and Bioinformatics, Frontiers Science Center for Disease-related Molecular Network, State Key Laboratory of Biotherapy, West China Hospital, Sichuan University, Chengdu, Sichuan, 610041, China. No. 17, Section 3, Renmin South Road, Chengdu, Sichuan 610041, China. (D.X.), School of Mathematics and Statistics, Key Laboratory for Applied Statistics of the Ministry of Education, Northeast Normal University, 5268 Renmin Street, Changchun, Jilin Province 130024, China. (W.H.).

## Abstract

Somatic structural variations (SVs) are critical genomic alterations in cancer genomes. Long-read sequencing (LRS) is theoretically optimal for detecting somatic SVs. However, influenced by reads-to-reference alignment errors, particularly in low-complexity or highly repetitive genomic intervals, current LRS-based somatic SV callers fail to accurately detect SVs. Moreover, the lack of comprehensive ground-truth datasets hinders accurate evaluation. Here, we introduce SVscope, a novel algorithm that fundamentally addresses these challenges by leveraging full-length sequence information from span-reads and integrating local graph-genome optimization with a random forest strategy. SVscope outperforms state-of-the-art methods on six paired long-read whole-genome sequencing (WGS) benchmark cell lines, achieving a maximum F1-score improvement of 16.7%. In simulated datasets, SVscope demonstrates superior performance in both somatic SV detection and read phasing tasks. Based on the findings from SVscope, we validated 47 somatic SVs, thereby significantly expanding the existing experimentally validated ground-truth somatic SV dataset by 69.1%.
