## Supplementary Table S2 for "Resolving somatic SVs via full-length sequence model-based local graph-genome optimization"

### Sheet: Sheet1
Supplementary Table S2. Detail information of validated somatic SV events in HCC1395-HCC1395BL benchmark cell lines
ID	chrom	start	end	5'primer sequence	3'primer sequence	SVType
SV1	chr4	83002458	83002513	GCAACATAGCGAGACCTCAC	CCTCATCCTTGTCTTCATGTTGAG	INS
SV2	chr3	79909993	79910160	TGAGATCCAAGAACCCTCTCTTG	GCACATTCTTCCTCCATCCATG	DEL
SV3	chr6	23730965	23731384	AGTAGCAGTGGATTATAACCCAAG	GCTCTACCTCCTTGAATAGCTAC	INS
SV4	chr16	49506407	49506689	GAACGTGTAGCTGGATGGATAG	CTATCCATCCACTCACCAATCTG	DEL
SV5	chrX	148547139	148547358	CAGTCTTGTCAGAGAGATAATCCATAC	AGTATGCCCTTACATTTTGGTACTG	DEL
SV6	chr12	82997451	82997499	ACACATTTGCCTGGACTGTG	GTAGCATTACTTGTTGAGTCAGC	INS
SV7	chr9	78536992	78537036	CCTACCTCACAATGCCTATGTC	CCAAGAGATGTCTGAAACCTCAC	DEL
SV8	chr6	31142051	31142104	ATCCTTGAGCATTCTCTACAGAGAC	GAATGTCAGAGCTAGGCACTG	INS
SV9	chr5	122030702	122030761	CCTTAGGCAGTGAGTAACAGTTG	GTGTATGGTCGTTGAAATCTCTGATTC	DEL
SV10	chrX	110084349	110084478	CCTGTAATCCCAGCACTTCAG	AGACAGATCTGACTTTGTCAACCAG	INS
SV11	chr6	4254584	4255118	AGAGCTGGCATCGAAGGATAC	CTAGCAGTGGCTCTCAATCAG	INS
SV12	chr10	33701115	33701161	CTTTGTCTGTTTCAAAGCTCTGTC	TGGTAGATTTCAACCTGGCTAG	DEL
SV13	chr2	127740329	127740404	TGAATGTCTGATGGTTCCGTC	AGAGACAGGATCTCACTCTCAC	DEL
SV14	chr6	515563	515832	GTCTTAACATCTGTCCGTCCTG	CAAGTCACCATACGCCTTGG	INS
SV15	chr6	601190	602515	CTCTTCACATGTGAGGCTGATG	GAGACAGTGAGAGGCATTGTC	DEL
SV16	chr16	89083343	89084359	CGCTGTCACTGTAACACTTGG	GTCAAAGAATTCCCATGGTTACTG	DEL
SV17	chr4	186239308	186239444	CAGTAAGACCCAATCTCTAGAACAGTAAG	CACAACCAAGGAATGACCTTACAG	INS
SV18	chr12	63162136	63162181	GGCAGAATGCCATTTGCATC	TGACTAAGAGATAGACCCCATCTTC	INS
SV19	chrX	141905943	141906160	CTCTGCAGAATCCTGCGAGTTC	CTCAGGAAGACTTGGAACAATCTG	INS
SV20	chr2	1568669	1569156	TCAGACTGAAGACAGTGCAGTG	GCTGATTATTCACTCCCTGCATC	DEL
SV21	chr6	22930175	22930372	GTGAGTTTGAAGAGATTATCTCATGTGG	CATCTAAAGCACACGCTACAAAAG	DEL
SV22	chr16	61960120	61960377	CTGTGGGACTCTACTGGTTACTC	GAGTGATGGCAATGTGACAGAC	INS
SV23	chr6	44626171	44626365	CAACCAAAAGTGTAGGCATAATGAC	TCATCTCATCAGAGCCTCCTTG	INS
SV24	chr16	85653191	85653309	CATCCAGAGTCCAGAGCACAG	TCCCTGCCAAGTTCAAGGATAG	INS
SV25	chrX	81555109	81555291	TGATTGATTTTGACTGTGCAGAAGG	GCTCCCTGACATTTGCCTTAAC	DEL
SV26	chrX	146733498	146733718	CCAGGTGACGTAACTACTAGAGAG	CACCTTACCAGTGAGGCAC	INS
SV27	chr16	90003305	90004464	GGACAGGAGTGTGTTGAGAGC	TGCTCACTTGGGTCACATGTG	DEL
SV28	chrX	17050115	17050197	CACTCACTCTCTGACTTACCTAG	CAACATAGTGAGACCTCCTCTC	INS
SV29	chr6	44710829	44711401	ATTCCCAATTAACTGATGAGGTAACTC	CCAAATGGTAAGACTTCCGC	INS
SV30	chrX	151742925	151743050	ATGTGAGCTATATCCTTCCTTGG	GATGAAAGCCAGCATGTCATC	INS
SV31	chrX	150520778	150520917	CTAGCTACTGATACCAGCTACAAC	GGTAGCCCATAACCCTATCAAG	INS
SV32	chrX	29568111	29568329	GAAATAACCCTTAATTCCAACATGATC	CAGTTTTCAACAGAACATAAAATCCG	INS
SV33	chrX	129294183	129294355	GTTGTGCACATGTACCCTAGAAC	GTCACCAGGGATATTGACCTGTAG	INS
SV34	chrX	149418486	149418723	GGACAACTGGTTGAGCCAG	GGTCATGGTTACATACGAGTGTTG	INS
SV35	chr16	51288397	51288486	GTGGTGGTATGCACCTGTAGTC	GGAGAATGAACTGTAGGGGACAG	INS
SV36	chr6	676700	676865	GGAGTACATGAAGAGACGTGTTCTC	GTGTAATATGGGAAACCACAGAGTCG	DEL
SV37	chrX	144668437	144668570	AACTGAGTCTCTCATGCTACTG	GTGTACATGCACGTATATGCAC	INS
SV38	chrX	144712399	144712535	GTCTCTCAGTAATCCTGAGTATAATTC	TCTCTCTCTCTCTCTTTTTCTTACTG	INS
SV39	chrX	124974889	124974902	GGAGGCTTACTCTCATTTAGTATTTAC	CTGCTCCAATGAATTTGAGATATG	INS
SV40	chr6	26514139	26514225	CTCATCACTCAAATATGACCAATGC	TCTATGATGGATGATTGTTGCTC	INS
SV41	chrX	145935424	145935478	TAGGTCAGAAATTCAGGTCACC	TTTGTCAGTTATACCTGAAGCTG	INS
SV42	chrX	9082273	9082550	GCAATGAGTGCTTCAAGTGG	TTCTTTGCCAACCAAGGTACC	INS
SV43	chrX	35433174	35433506	GAGAGCTACTTCTCAACTGAGG	AGCTGACCAGCATTAACATC	INS
SV44	chr6	24220879	24220926	GAAGCAAGTCACATCTTACATGG	GTGAGGGAGTTCTAATGAGATCTTATC	INS
SV45	chrX	100853207	100853409	GTAATGGCCACAATGTTTACTTTAAG	AAGCAGGAGAGTTGCTTGAAC	INS
SV46	chr6	3145021	3146909	AGAGTTGGCATCTTAAGTTCG	GAGATGATAGGTATTGTCATGCTC	DEL
SV47	chrX	117614252	117614659	TGAATGACCCAATTTACAGTTCAAC	ACTTATGGTGAGTATGAGCAAGTTC	INS
