## Supplementary Table S1 for "Resolving somatic SVs via full-length sequence model-based local graph-genome optimization"

### Sheet: Sequencing stats and data 
Supplementary Table 1: Sequencing accession codes from https://academic.oup.com/nar/article/51/14/e74/7201946 and https://www.nature.com/articles/s41587-025-02618-8
	Cell Name	Tissue/Cancer	SRA accession	Data Source
	HCC1954	Breast Ductal Carcinoma	SRR28305164	https://www.nature.com/articles/s41587-025-02618-8
	HCC1954BL	Blood	SRR28305161
	HCC1937	Breast Invasive Ductal Carcinoma	SRR28305186
	HCC1937BL	Blood	SRR28305183
	H1437	Non-small Cell Lung Cancer	SRR28305180
	BL1437	Blood	SRR28305177
	H2009	Non-small Cell Lung Cancer	SRR28305173
	BL2009	Blood	SRR28305170
	HCC1395	Breast Invasive Ductal Carcinoma	SRR28305167
	HCC1395BL	Blood	SRR28305166
	COLO829	Melanoma	DRX248304	https://academic.oup.com/nar/article/51/14/e74/7201946
	COLO829BL	Blood	DRX248305
	HCC1954	Breast Ductal Carcinoma	DRX248306
	HCC1954BL	Blood	DRX248307
